# Strategic targeting of Cas9 nickase expands tandem gene arrays

**DOI:** 10.1101/2024.09.10.612242

**Authors:** Hiroaki Takesue, Satoshi Okada, Goro Doi, Yuki Sugiyama, Emiko Kusumoto, Takashi Ito

## Abstract

Expanding tandem gene arrays facilitates adaptation through dosage effects and gene family formation via sequence diversification. However, experimental induction of such expansions remains challenging. Here we introduce a method termed break-induced replication (BIR)-mediated tandem repeat expansion (BITREx) to address this challenge. BITREx strategically places Cas9 nickase adjacent to a tandem gene array to break the replication fork that has replicated the array, forming a single-end double-strand break. This break is subsequently end-resected to become single-stranded. Since there is no repeat unit downstream of the break, the single-stranded DNA often invades an upstream unit to initiate ectopic BIR, resulting in array expansion. BITREx has successfully expanded gene arrays in budding yeast, with the *CUP1* array reaching ∼1 Mb. Furthermore, appropriate splint DNA allows BITREx to generate tandem arrays de novo from single-copy genes. We have also demonstrated BITREx in mammalian cells. Therefore, BITREx will find various unique applications in genome engineering.
