## Supplemental Data 2 for "Strategic targeting of Cas9 nickase expands tandem gene arrays"

### Sheet: Table S1
Table S1. Yeast strains used in this study, related to Methods and Figures 1–6 and S1–S5
Strain name	Lab strain number	Genotype		Strain background	Source	Figure
BY4741	YIT5001	MATa his3Δ1 leu2Δ0 met15Δ0 ura3Δ0		BY4741	Brachmann et al., 1998[S1]
D110-4	YIT8035	pFA6a-pCUP2-yGEV-tADH1-HphMX(MfeI-cut@pCUP2) YIplac128-pGAL1-Cas9(D10A)-tADH1(AgeI-cut@pGAL1)		BY4741	This study	3F, 3H, S1A, S1B, S4A
D105-4	YIT9296	pFA6a-pCUP2-yGEV-tADH1-HphMX(MfeI-cut@pCUP2) YIplac128-pGAL1-Cas9(D10A)-tADH1(AgeI-cut@pGAL1) [pGAL1-HHribo-sgRNAFE(TEF1)-HDV-tADH1-CU]		BY4741	This study	1C-D, 1F, 3A, 4C, S1G-H, S2B, S4D
T499_7	YIT15095	pFA6a-pCUP2-yGEV-tADH1-HphMX(MfeI-cut@pCUP2) YIplac128-pGAL1-Cas9(D10A)-tADH1(AgeI-cut@pGAL1) [pGAL1-HHribo-sgRNAFE(gRNAs6)-HDV-tADH1-CU]		BY4741	This study	S1D
T499_8	YIT15096	pFA6a-pCUP2-yGEV-tADH1-HphMX(MfeI-cut@pCUP2) YIplac128-pGAL1-Cas9(D10A)-tADH1(AgeI-cut@pGAL1) [pGAL1-HHribo-sgRNAFE(gRNAs7)-HDV-tADH1-CU]		BY4741	This study	S1D
D192-5	YIT10076	pFA6a-pCUP2-yGEV-tADH1-HphMX(MfeI-cut@pCUP2) YIplac128-pGAL1-Cas9(D10A)-tADH1(AgeI-cut@pGAL1) [pGAL1-HHribo-sgRNAFE(gRNAs8)-HDV-tADH1-CU]		BY4741	This study	S1D
T499_9	YIT15097	pFA6a-pCUP2-yGEV-tADH1-HphMX(MfeI-cut@pCUP2) YIplac128-pGAL1-Cas9(D10A)-tADH1(AgeI-cut@pGAL1) [pGAL1-HHribo-sgRNAFE(gRNAs9)-HDV-tADH1-CU]		BY4741	This study	S1D
T499_10	YIT15098	pFA6a-pCUP2-yGEV-tADH1-HphMX(MfeI-cut@pCUP2) YIplac128-pGAL1-Cas9(D10A)-tADH1(AgeI-cut@pGAL1) [pGAL1-HHribo-sgRNAFE(gRNAs1)-HDV-tADH1-CU]		BY4741	This study	S1D
T499_11	YIT15099	pFA6a-pCUP2-yGEV-tADH1-HphMX(MfeI-cut@pCUP2) YIplac128-pGAL1-Cas9(D10A)-tADH1(AgeI-cut@pGAL1) [pGAL1-HHribo-sgRNAFE(gRNA2)-HDV-tADH1-CU]		BY4741	This study	1C-D
D192-6	YIT10077	pFA6a-pCUP2-yGEV-tADH1-HphMX(MfeI-cut@pCUP2) YIplac128-pGAL1-Cas9(D10A)-tADH1(AgeI-cut@pGAL1) [pGAL1-HHribo-sgRNAFE(gRNA3)-HDV-tADH1-CU]		BY4741	This study	1C-D
T499_12	YIT15100	pFA6a-pCUP2-yGEV-tADH1-HphMX(MfeI-cut@pCUP2) YIplac128-pGAL1-Cas9(D10A)-tADH1(AgeI-cut@pGAL1) [pGAL1-HHribo-sgRNAFE(gRNAs2)-HDV-tADH1-CU]		BY4741	This study	S1D
T18-5	YIT10399	pFA6a-pCUP2-yGEV-tADH1-HphMX(MfeI-cut@pCUP2) YIplac128-pGAL1-Cas9(D10A)-tADH1(AgeI-cut@pGAL1) [pGAL1-HHribo-sgRNAFE(gRNA1)-HDV-tADH1-CU]		BY4741	This study	1C-F, 2A-D, 3A, 4A-C, 4F-H, S1E-H, S2B, S3A
T18-6	YIT10400	pFA6a-pCUP2-yGEV-tADH1-HphMX(MfeI-cut@pCUP2) YIplac128-pGAL1-Cas9(D10A)-tADH1(AgeI-cut@pGAL1) [pGAL1-HHribo-sgRNAFE(gRNAs3)-HDV-tADH1-CU]		BY4741	This study	S1D
T18-7	YIT10401	pFA6a-pCUP2-yGEV-tADH1-HphMX(MfeI-cut@pCUP2) YIplac128-pGAL1-Cas9(D10A)-tADH1(AgeI-cut@pGAL1) [pGAL1-HHribo-sgRNAFE(gRNAs4)-HDV-tADH1-CU]		BY4741	This study	S1D
T18-8	YIT10402	pFA6a-pCUP2-yGEV-tADH1-HphMX(MfeI-cut@pCUP2) YIplac128-pGAL1-Cas9(D10A)-tADH1(AgeI-cut@pGAL1) [pGAL1-HHribo-sgRNAFE(gRNAs5)-HDV-tADH1-CU]		BY4741	This study	S1D
D192-1	YIT10072	pFA6a-pCUP2-yGEV-tADH1-HphMX(MfeI-cut@pCUP2) YIplac128-pGAL1-Cas9(D10A)-tADH1(AgeI-cut@pGAL1) [pGAL1-HHribo-sgRNAFE(gRNA6)-HDV-tADH1-CU]		BY4741	This study	1C-F, 2A-D, 3A, S1G-H, S2B
T499_1	YIT15089	pFA6a-pCUP2-yGEV-tADH1-HphMX(MfeI-cut@pCUP2) YIplac128-pGAL1-Cas9(D10A)-tADH1(AgeI-cut@pGAL1) [pGAL1-HHribo-sgRNAFE(gRNAs14)-HDV-tADH1-CU]		BY4741	This study	S1D
T499_2	YIT15090	pFA6a-pCUP2-yGEV-tADH1-HphMX(MfeI-cut@pCUP2) YIplac128-pGAL1-Cas9(D10A)-tADH1(AgeI-cut@pGAL1) [pGAL1-HHribo-sgRNAFE(gRNA5)-HDV-tADH1-CU]		BY4741	This study	1C-D
T499_3	YIT15091	pFA6a-pCUP2-yGEV-tADH1-HphMX(MfeI-cut@pCUP2) YIplac128-pGAL1-Cas9(D10A)-tADH1(AgeI-cut@pGAL1) [pGAL1-HHribo-sgRNAFE(gRNAs15)-HDV-tADH1-CU]		BY4741	This study	S1D
D192-2	YIT10073	pFA6a-pCUP2-yGEV-tADH1-HphMX(MfeI-cut@pCUP2) YIplac128-pGAL1-Cas9(D10A)-tADH1(AgeI-cut@pGAL1) [pGAL1-Hhribo-sgRNAFE(gRNAs10)-HDV-tADH1-CU]		BY4741	This study	S1D
T499_4	YIT15092	pFA6a-pCUP2-yGEV-tADH1-HphMX(MfeI-cut@pCUP2) YIplac128-pGAL1-Cas9(D10A)-tADH1(AgeI-cut@pGAL1) [pGAL1-HHribo-sgRNAFE(gRNAs11)-HDV-tADH1-CU]		BY4741	This study	S1D
T499_5	YIT15093	pFA6a-pCUP2-yGEV-tADH1-HphMX(MfeI-cut@pCUP2) YIplac128-pGAL1-Cas9(D10A)-tADH1(AgeI-cut@pGAL1) [pGAL1-HHribo-sgRNAFE(gRNAs12)-HDV-tADH1-CU]		BY4741	This study	S1D
T499_6	YIT15094	pFA6a-pCUP2-yGEV-tADH1-HphMX(MfeI-cut@pCUP2) YIplac128-pGAL1-Cas9(D10A)-tADH1(AgeI-cut@pGAL1) [pGAL1-HHribo-sgRNAFE(gRNAs13)-HDV-tADH1-CU]		BY4741	This study	S1D
T18-1	YIT10395	pFA6a-pCUP2-yGEV-tADH1-HphMX(MfeI-cut@pCUP2) YIplac128-pGAL1-Cas9(D10A)-tADH1(AgeI-cut@pGAL1) [pGAL1-HHribo-sgRNAFE(gRNAs16)-HDV-tADH1-CU]		BY4741	This study	S1D
T18-2	YIT10396	pFA6a-pCUP2-yGEV-tADH1-HphMX(MfeI-cut@pCUP2) YIplac128-pGAL1-Cas9(D10A)-tADH1(AgeI-cut@pGAL1) [pGAL1-HHribo-sgRNAFE(gRNA4)-HDV-tADH1-CU]		BY4741	This study	1C-D
T18-3	YIT10397	pFA6a-pCUP2-yGEV-tADH1-HphMX(MfeI-cut@pCUP2) YIplac128-pGAL1-Cas9(D10A)-tADH1(AgeI-cut@pGAL1) [pGAL1-HHribo-sgRNAFE(gRNAs17)-HDV-tADH1-CU]		BY4741	This study	S1D
T18-4	YIT10398	pFA6a-pCUP2-yGEV-tADH1-HphMX(MfeI-cut@pCUP2) YIplac128-pGAL1-Cas9(D10A)-tADH1(AgeI-cut@pGAL1) [pGAL1-HHribo-sgRNAFE(gRNAs18)-HDV-tADH1-CU]		BY4741	This study	S1D
T484_1	YIT14715	gRNA1inv pFA6a-pCUP2-yGEV-tADH1-HphMX(MfeI-cut@pCUP2) YIplac128-pGAL1-Cas9(D10A)-tADH1(AgeI-cut@pGAL1) [pGAL1-HHribo-sgRNAFE(gRNA1)-HDV-tADH1-CU]		BY4741	This study	S1E-F
T507_2	YIT15202	YIplac128-pGAL1-Cas9(H840A N854A)-tADH1 (AgeI-cut@pGAL1) pFA6a-pCUP2-yGEV-tADH1-HphMX(MfeI-cut@pCUP2) [pGAL1-HHribo-sgRNAFE(TEF1)-HDV-tADH1-CU]		BY4741	This study	S2B
T507_3	YIT15203	YIplac128-pGAL1-Cas9(H840A N854A)-tADH1 (AgeI-cut@pGAL1) pFA6a-pCUP2-yGEV-tADH1-HphMX(MfeI-cut@pCUP2) [pGAL1-HHribo-sgRNAFE(gRNA1)-HDV-tADH1-CU]		BY4741	This study	S2B-C
T514_1	YIT15381	YIplac128-pGAL1-Cas9(H840A N854A)-tADH1 (AgeI-cut@pGAL1) pFA6a-pCUP2-yGEV-tADH1-HphMX(MfeI-cut@pCUP2) [pGAL1-HHribo-sgRNAFE(gRNA6)-HDV-tADH1-CU]		BY4741	This study	S2B
T507_4	YIT15204	YIplac128-pGAL1-Cas9(H840A N854A)-tADH1 (AgeI-cut@pGAL1) pFA6a-pCUP2-yGEV-tADH1-HphMX(MfeI-cut@pCUP2) [pGAL1-HHribo-sgRNAFE(gRNAs6)-HDV-tADH1-CU]		BY4741	This study	S2B
T514_7	YIT15387	YIplac128-pGAL1-Cas9(H840A N854A)-tADH1 (AgeI-cut@pGAL1) pFA6a-pCUP2-yGEV-tADH1-HphMX(MfeI-cut@pCUP2) [pGAL1-HHribo-sgRNAFE(gRNAs7)-HDV-tADH1-CU]		BY4741	This study	S2B
T514_8	YIT15388	YIplac128-pGAL1-Cas9(H840A N854A)-tADH1 (AgeI-cut@pGAL1) pFA6a-pCUP2-yGEV-tADH1-HphMX(MfeI-cut@pCUP2) [pGAL1-HHribo-sgRNAFE(gRNAs8)-HDV-tADH1-CU]		BY4741	This study	S2B
T514_9	YIT15389	YIplac128-pGAL1-Cas9(H840A N854A)-tADH1 (AgeI-cut@pGAL1) pFA6a-pCUP2-yGEV-tADH1-HphMX(MfeI-cut@pCUP2) [pGAL1-HHribo-sgRNAFE(gRNAs9)-HDV-tADH1-CU]		BY4741	This study	S2B
T514_3	YIT15383	YIplac128-pGAL1-Cas9(H840A N854A)-tADH1 (AgeI-cut@pGAL1) pFA6a-pCUP2-yGEV-tADH1-HphMX(MfeI-cut@pCUP2) [pGAL1-HHribo-sgRNAFE(gRNAs10)-HDV-tADH1-CU]		BY4741	This study	S2B
T514_4	YIT15384	YIplac128-pGAL1-Cas9(H840A N854A)-tADH1 (AgeI-cut@pGAL1) pFA6a-pCUP2-yGEV-tADH1-HphMX(MfeI-cut@pCUP2) [pGAL1-HHribo-sgRNAFE(gRNAs11)-HDV-tADH1-CU]		BY4741	This study	S2B
T514_5	YIT15385	YIplac128-pGAL1-Cas9(H840A N854A)-tADH1 (AgeI-cut@pGAL1) pFA6a-pCUP2-yGEV-tADH1-HphMX(MfeI-cut@pCUP2) [pGAL1-HHribo-sgRNAFE(gRNAs12)-HDV-tADH1-CU]		BY4741	This study	S2B
T514_6	YIT15386	YIplac128-pGAL1-Cas9(H840A N854A)-tADH1 (AgeI-cut@pGAL1) pFA6a-pCUP2-yGEV-tADH1-HphMX(MfeI-cut@pCUP2) [pGAL1-HHribo-sgRNAFE(gRNAs13)-HDV-tADH1-CU]		BY4741	This study	S2B
T507_7	YIT15207	gRNA1inv YIplac128-pGAL1-Cas9(H840A N854A)-tADH1 (AgeI-cut@pGAL1) pFA6a-pCUP2-yGEV-tADH1-HphMX(MfeI-cut@pCUP2) [pGAL1-HHribo-sgRNAFE(gRNA1)-HDV-tADH1-CU]		BY4741	This study	S2C
T89_8	YIT10859	pol32Δ::KanMX pFA6a-pCUP2-yGEV-tADH1-HphMX(MfeI-cut@pCUP2) YIplac128-pGAL1-Cas9(D10A)-tADH1(AgeI-cut@pGAL1) [pGAL1-HHribo-sgRNAFE(gRNA1)-HDV-tADH1-CU]		BY4741	This study	3A
T89_6	YIT10857	pol32Δ::KanMX pFA6a-pCUP2-yGEV-tADH1-HphMX(MfeI-cut@pCUP2) YIplac128-pGAL1-Cas9(D10A)-tADH1(AgeI-cut@pGAL1) [pGAL1-HHribo-sgRNAFE(gRNA6)-HDV-tADH1-CU]		BY4741	This study	3A
T208_3	YIT12336	pif1-m2 met15Δ::pCUP2-yGEV-tADH hoΔ::pGAL1-nCas9(D10A)-tADH1 [pGAL1-HHribo-sgRNAFE(gRNA1)-HDV-tADH1-CU]		BY4741	This study	3A
T208_4	YIT12337	pif1-m2 met15Δ::pCUP2-yGEV-tADH hoΔ::pGAL1-nCas9(D10A)-tADH1 [pGAL1-HHribo-sgRNAFE(gRNA6)-HDV-tADH1-CU]		BY4741	This study	3A
T89_4	YIT10855	rad51Δ::KanMX pFA6a-pCUP2-yGEV-tADH1-HphMX(MfeI-cut@pCUP2) YIplac128-pGAL1-Cas9(D10A)-tADH1(AgeI-cut@pGAL1) [pGAL1-HHribo-sgRNAFE(gRNA1)-HDV-tADH1-CU]		BY4741	This study	3A
T89_2	YIT10853	rad51Δ::KanMX pFA6a-pCUP2-yGEV-tADH1-HphMX(MfeI-cut@pCUP2) YIplac128-pGAL1-Cas9(D10A)-tADH1(AgeI-cut@pGAL1) [pGAL1-HHribo-sgRNAFE(gRNA6)-HDV-tADH1-CU]		BY4741	This study	3A
T302_1	YIT13074	pol32Δ::KanMX pFA6a-pCUP2-yGEV-tADH1-HphMX(MfeI-cut@pCUP2) YIplac128-pGAL1-Cas9(D10A)-tADH1(AgeI-cut@pGAL1) [pPOL32-POL32-tCYC1-CH/pGAL1-sgRNAFE(gRNA1)-HDV-tADH1-CU]		BY4741	This study	3B
T302_4	YIT13077	pol32Δ::KanMX pFA6a-pCUP2-yGEV-tADH1-HphMX(MfeI-cut@pCUP2) YIplac128-pGAL1-Cas9(D10A)-tADH1(AgeI-cut@pGAL1) [pPOL32-POL32-tCYC1-CH/pGAL1-sgRNAFE(gRNA6)-HDV-tADH1-CU]		BY4741	This study	3B
T302_7	YIT13080	pif1-m2 met15Δ::pCUP2-yGEV-tADH hoΔ::pGAL1-nCas9(D10A)-tADH1 [pPIF1-PIF1-m1-tCYC1-CH/pGAL1-sgRNAFE(gRNA1)-HDV-tADH1-CU]		BY4741	This study	3B
T302_10	YIT13083	pif1-m2 met15Δ::pCUP2-yGEV-tADH hoΔ::pGAL1-nCas9(D10A)-tADH1 [pPIF1-PIF1-m1-tCYC1-CH/pGAL1-sgRNAFE(gRNA6)-HDV-tADH1-CU]		BY4741	This study	3B
T302_13	YIT13086	rad51D::KanMX pFA6a-pCUP2-yGEV-tADH1-HphMX(MfeI-cut@pCUP2) YIplac128-pGAL1-Cas9(D10A)-tADH1(AgeI-cut@pGAL1) [pRAD51-RAD51-tCYC1-CH/pGAL1-sgRNAFE(gRNA1)-HDV-tADH1-CU]		BY4741	This study	3B
T302_16	YIT13089	rad51D::KanMX pFA6a-pCUP2-yGEV-tADH1-HphMX(MfeI-cut@pCUP2) YIplac128-pGAL1-Cas9(D10A)-tADH1(AgeI-cut@pGAL1) [pRAD51-RAD51-tCYC1-CH/pGAL1-sgRNAFE(gRNA6)-HDV-tADH1-CU]		BY4741	This study	3B
T89_20	YIT10871	rtt109Δ::KanMX pFA6a-pCUP2-yGEV-tADH1-HphMX(MfeI-cut@pCUP2) YIplac128-pGAL1-Cas9(D10A)-tADH1(AgeI-cut@pGAL1) [pGAL1-HHribo-sgRNAFE(gRNA1)-HDV-tADH1-CU]		BY4741	This study	3C, 4A-B, S3A
T89_18	YIT10869	rtt109Δ::KanMX pFA6a-pCUP2-yGEV-tADH1-HphMX(MfeI-cut@pCUP2) YIplac128-pGAL1-Cas9(D10A)-tADH1(AgeI-cut@pGAL1) [pGAL1-HHribo-sgRNAFE(gRNA6)-HDV-tADH1-CU]		BY4741	This study	3C
T211_3	YIT12324	rtt109 K290Q met15Δ::pCUP2-yGEV-tADH hoΔ::pGAL1-nCas9(D10A)-tADH1 [pGAL1-HHribo-sgRNAFE(gRNA1)-HDV-tADH1-CU]		BY4741	This study	3C
T211_4	YIT12325	rtt109 K290Q met15Δ::pCUP2-yGEV-tADH hoΔ::pGAL1-nCas9(D10A)-tADH1 [pGAL1-HHribo-sgRNAFE(gRNA6)-HDV-tADH1-CU]		BY4741	This study	3C
T200_4	YIT12272	pol32Δ::NatMX rtt109Δ::KanMX pFA6a-pCUP2-yGEV-tADH1-HphMX(MfeI-cut@pCUP2) YIplac128-pGAL1-Cas9(D10A)-tADH1(AgeI-cut@pGAL1) [pGAL1-HHribo-sgRNAFE(gRNA1)-HDV-tADH1-CU]		BY4741	This study	3C
T200_5	YIT12273	pol32Δ::NatMX rtt109Δ::KanMX pFA6a-pCUP2-yGEV-tADH1-HphMX(MfeI-cut@pCUP2) YIplac128-pGAL1-Cas9(D10A)-tADH1(AgeI-cut@pGAL1) [pGAL1-HHribo-sgRNAFE(gRNA6)-HDV-tADH1-CU]		BY4741	This study	3C
T302_19	YIT13092	rtt109Δ::KanMX pFA6a-pCUP2-yGEV-tADH1-HphMX(MfeI-cut@pCUP2) YIplac128-pGAL1-Cas9(D10A)-tADH1(AgeI-cut@pGAL1) [pRTT109-RTT109-tCYC1-CH/pGAL1-sgRNAFE(gRNA1)-HDV-tADH1-CU]		BY4741	This study	3D
T302_22	YIT13095	rtt109Δ::KanMX pFA6a-pCUP2-yGEV-tADH1-HphMX(MfeI-cut@pCUP2) YIplac128-pGAL1-Cas9(D10A)-tADH1(AgeI-cut@pGAL1) [pRTT109-RTT109-tCYC1-CH/pGAL1-sgRNAFE(gRNA6)-HDV-tADH1-CU]		BY4741	This study	3D
T302_25	YIT13098	rtt109Δ::KanMX pFA6a-pCUP2-yGEV-tADH1-HphMX(MfeI-cut@pCUP2) YIplac128-pGAL1-Cas9(D10A)-tADH1(AgeI-cut@pGAL1) [pRTT109-RTT109_K290Q-tCYC1-CH/pGAL1-sgRNAFE(gRNA1)-HDV-tADH1-CU]		BY4741	This study	3D
T302_28	YIT13101	rtt109Δ::KanMX pFA6a-pCUP2-yGEV-tADH1-HphMX(MfeI-cut@pCUP2) YIplac128-pGAL1-Cas9(D10A)-tADH1(AgeI-cut@pGAL1) [pRTT109-RTT109_K290Q-tCYC1-CH/pGAL1-sgRNAFE(gRNA6)-HDV-tADH1-CU]		BY4741	This study	3D
T59_2	YIT10652	pFA6a-pCUP2-yGEV-tADH1-HphMX(MfeI-cut@pCUP2) YIplac128-pGAL1-Cas9(D10A)-tADH1(AgeI-cut@pGAL1) (250 copies of CUP1RU)		BY4741	This study	3B, 3E-F, 3H-I, 4D, 4G-H, S3B, S3D
T106_1	YIT11182	pFA6a-pCUP2-yGEV-tADH1-HphMX(MfeI-cut@pCUP2) YIplac128-pGAL1-Cas9(D10A)-tADH1(AgeI-cut@pGAL1) (250 copies of CUP1RU) [pGAL1-HHribo-sgRNAFE(gRNA1)-HDV-tADH1-CU]		BY4741	This study	3C
T73_1	YIT10687	pFA6a-pCUP2-yGEV-tADH1-HphMX(MfeI-cut@pCUP2) YIplac128-pGAL1-Cas9(D10A)-tADH1(AgeI-cut@pGAL1) (250 copies of CUP1RU) [pGAL1-HHribo-sgRNAFE(gRNA6)-HDV-tADH1-CU]		BY4741	This study	3C
T102_1_4	YIT11126	pFA6a-pCUP2-yGEV-tADH1-HphMX(MfeI-cut@pCUP2) YIplac128-pGAL1-Cas9(D10A)-tADH1(AgeI-cut@pGAL1) (380 copies of CUP1RU)		BY4741	This study	3D, 3E-F, 3H-I, 4D, 4G-H, S3B, S3D
T176_2_9	YIT12048	rtt109Δ::KanMX pFA6a-pCUP2-yGEV-tADH1-HphMX(MfeI-cut@pCUP2) YIplac128-pGAL1-Cas9(D10A)-tADH1(AgeI-cut@pGAL1) [pGAL1-HHribo-sgRNAFE(gRNA1)-HDV-tADH1-CU] (250 copies of CUP1RU)		BY4741	This study	S3A-D
T176_2_4	YIT12043	rtt109Δ::KanMX pFA6a-pCUP2-yGEV-tADH1-HphMX(MfeI-cut@pCUP2) YIplac128-pGAL1-Cas9(D10A)-tADH1(AgeI-cut@pGAL1) [pGAL1-HHribo-sgRNAFE(gRNA1)-HDV-tADH1-CU] (380 copies of CUP1RU)		BY4741	This study	S3A-D
T176_2_10	YIT12049	rtt109Δ::KanMX pFA6a-pCUP2-yGEV-tADH1-HphMX(MfeI-cut@pCUP2) YIplac128-pGAL1-Cas9(D10A)-tADH1(AgeI-cut@pGAL1) [pGAL1-HHribo-sgRNAFE(gRNA1)-HDV-tADH1-CU] (800 copies of CUP1RU)		BY4741	This study	S3A-D
T106_2	YIT11183	pFA6a-pCUP2-yGEV-tADH1-HphMX(MfeI-cut@pCUP2) YIplac128-pGAL1-Cas9(D10A)-tADH1(AgeI-cut@pGAL1) (1 copy of CUP1RU) [pGAL1-HHribo-sgRNAFE(gRNA1)-HDV-tADH1-CU]		BY4741	This study	5B-C
T106_3	YIT11184	pFA6a-pCUP2-yGEV-tADH1-HphMX(MfeI-cut@pCUP2) YIplac128-pGAL1-Cas9(D10A)-tADH1(AgeI-cut@pGAL1) (2 copies of CUP1RU) [pGAL1-HHribo-sgRNAFE(gRNA1)-HDV-tADH1-CU]		BY4741	This study	5B-C, 5G
T106_4	YIT11185	pFA6a-pCUP2-yGEV-tADH1-HphMX(MfeI-cut@pCUP2) YIplac128-pGAL1-Cas9(D10A)-tADH1(AgeI-cut@pGAL1) (3 copies of CUP1RU) [pGAL1-HHribo-sgRNAFE(gRNA1)-HDV-tADH1-CU]		BY4741	This study	5B-C
T50_2	YIT10570	pFA6a-pCUP2-yGEV-tADH1-HphMX(MfeI-cut@pCUP2) YIplac128-pGAL1-Cas9(D10A)-tADH1(AgeI-cut@pGAL1) (1 copy of CUP1RU) [pGAL1-HHribo-sgRNAFE(gRNA6)-HDV-tADH1-CU]		BY4741	This study	5B-C
T50_5	YIT10573	pFA6a-pCUP2-yGEV-tADH1-HphMX(MfeI-cut@pCUP2) YIplac128-pGAL1-Cas9(D10A)-tADH1(AgeI-cut@pGAL1) (2 copies of CUP1RU) [pGAL1-HHribo-sgRNAFE(gRNA6)-HDV-tADH1-CU]		BY4741	This study	5B-C
T50_8	YIT10576	pFA6a-pCUP2-yGEV-tADH1-HphMX(MfeI-cut@pCUP2) YIplac128-pGAL1-Cas9(D10A)-tADH1(AgeI-cut@pGAL1) (3 copies of CUP1RU) [pGAL1-HHribo-sgRNAFE(gRNA6)-HDV-tADH1-CU]		BY4741	This study	5B-C
T118_10	YIT11406	pFA6a-pCUP2-yGEV-tADH1-HphMX(MfeI-cut@pCUP2) YIplac128-pGAL1-Cas9(D10A)-tADH1(AgeI-cut@pGAL1) [pGAL1-HHribo-sgRNAFE(KRS1F1)-HDV-tADH1-CU]		BY4741	This study	S4D-E
T118_11	YIT11407	pFA6a-pCUP2-yGEV-tADH1-HphMX(MfeI-cut@pCUP2) YIplac128-pGAL1-Cas9(D10A)-tADH1(AgeI-cut@pGAL1) [pGAL1-HHribo-sgRNAFE(KRS1F2)-HDV-tADH1-CU]		BY4741	This study	S4D-E
T132_8	YIT11627	pFA6a-pCUP2-yGEV-tADH1-HphMX(MfeI-cut@pCUP2) YIplac128-pGAL1-Cas9(D10A)-tADH1(AgeI-cut@pGAL1) [pGAL1-HHribo-sgRNAFE(KRS1F4)-HDV-tADH1-CU]		BY4741	This study	S4D-E
T118_8	YIT11404	pFA6a-pCUP2-yGEV-tADH1-HphMX(MfeI-cut@pCUP2) YIplac128-pGAL1-Cas9(D10A)-tADH1(AgeI-cut@pGAL1) [pGAL1-HHribo-sgRNAFE(RSM10R2)-HDV-tADH1-CU]		BY4741	This study	S4D-E
T118_9	YIT11405	pFA6a-pCUP2-yGEV-tADH1-HphMX(MfeI-cut@pCUP2) YIplac128-pGAL1-Cas9(D10A)-tADH1(AgeI-cut@pGAL1) [pGAL1-HHribo-sgRNAFE(RSM10R3)-HDV-tADH1-CU]		BY4741	This study	S4D-E
T132_5	YIT11624	pFA6a-pCUP2-yGEV-tADH1-HphMX(MfeI-cut@pCUP2) YIplac128-pGAL1-Cas9(D10A)-tADH1(AgeI-cut@pGAL1) [pGAL1-HHribo-sgRNAFE(RSM10R4)-HDV-tADH1-CU]		BY4741	This study	S4D-E
T132_6	YIT11625	pFA6a-pCUP2-yGEV-tADH1-HphMX(MfeI-cut@pCUP2) YIplac128-pGAL1-Cas9(D10A)-tADH1(AgeI-cut@pGAL1) [pGAL1-HHribo-sgRNAFE(RSM10R5)-HDV-tADH1-CU]		BY4741	This study	S4D-E
T132_7	YIT11626	pFA6a-pCUP2-yGEV-tADH1-HphMX(MfeI-cut@pCUP2) YIplac128-pGAL1-Cas9(D10A)-tADH1(AgeI-cut@pGAL1) [pGAL1-HHribo-sgRNAFE(RSM10R6)-HDV-tADH1-CU]		BY4741	This study	S4D-E
T157_8	YIT11777	pFA6a-NUP49(aa288-472)-mCherry-KanMX6(XbaI-cut@NUP49) cup1ruΔ::pNOP1-NOP1(aa1-90)-ymNeonGreen-tADH1 pFA6a-pCUP2-yGEV-tADH1-HphMX(MfeI-cut@pCUP2) YIplac128-pGAL1-Cas9(D10A)-tADH1(AgeI-cut@pGAL1) [pGAL1-HHribo-sgRNAFE(gRNA1)-HDV-tADH1-CU]		BY4741	This study	S4G-I
T157_11	YIT11780	pFA6a-NUP49(aa288-472)-mCherry-KanMX6(XbaI-cut@NUP49) cup1ruΔ::2x[pNOP1-NOP1(aa1-90)-ymNeonGreen-tADH1] pFA6a-pCUP2-yGEV-tADH1-HphMX(MfeI-cut@pCUP2) YIplac128-pGAL1-Cas9(D10A)-tADH1(AgeI-cut@pGAL1) [pGAL1-HHribo-sgRNAFE(gRNA1)-HDV-tADH1-CU]		BY4741	This study	S4G-I, 5C, 5G
T402_1	YIT13869	hoΔ::gRNA1-CUP1RU-HIS3-CUP1RU pFA6a-NUP49(aa288-472)-mCherry-KanMX6(XbaI-cut@NUP49) gRNA1-cup1ruΔ::NatMX pFA6a-pCUP2-yGEV-tADH1-HphMX(MfeI-cut@pCUP2) YIplac128-pGAL1-Cas9(D10A)-tADH1(AgeI-cut@pGAL1) [pGAL1-HHribo-sgRNAFE(gRNA1)-HDV-tADH1-CU]		BY4741	This study	S5B-C
T400_1	YIT13872	hoΔ::gRNA1-ymNG-HIS3-ymNG pFA6a-NUP49(aa288-472)-mCherry-KanMX6(XbaI-cut@NUP49) gRNA1-cup1ruΔ::NatMX pFA6a-pCUP2-yGEV-tADH1-HphMX(MfeI-cut@pCUP2) YIplac128-pGAL1-Cas9(D10A)-tADH1(AgeI-cut@pGAL1) [pGAL1-HHribo-sgRNAFE(gRNA1)-HDV-tADH1-CU]		BY4741	This study	S5B-C
T400_4	YIT13875	hoΔ::CUP1RU-HIS3-CUP1RU-gRNA1 pFA6a-NUP49(aa288-472)-mCherry-KanMX6(XbaI-cut@NUP49) gRNA1-cup1ruΔ::NatMX pFA6a-pCUP2-yGEV-tADH1-HphMX(MfeI-cut@pCUP2) YIplac128-pGAL1-Cas9(D10A)-tADH1(AgeI-cut@pGAL1) [pGAL1-HHribo-sgRNAFE(gRNA1)-HDV-tADH1-CU]		BY4741	This study	S5B-C
T402_4	YIT13878	hoΔ::ymNG-HIS3-ymNG-gRNA1 pFA6a-NUP49(aa288-472)-mCherry-KanMX6(XbaI-cut@NUP49) gRNA1-cup1ruΔ::NatMX pFA6a-pCUP2-yGEV-tADH1-HphMX(MfeI-cut@pCUP2) YIplac128-pGAL1-Cas9(D10A)-tADH1(AgeI-cut@pGAL1) [pGAL1-HHribo-sgRNAFE(gRNA1)-HDV-tADH1-CU]		BY4741	This study	S5B-C
T402_7	YIT13893	X2Δ::gRNA1-CUP1RU-HIS3-CUP1RU pFA6a-NUP49(aa288-472)-mCherry-KanMX6(XbaI-cut@NUP49) gRNA1-cup1ruΔ::NatMX pFA6a-pCUP2-yGEV-tADH1-HphMX(MfeI-cut@pCUP2) YIplac128-pGAL1-Cas9(D10A)-tADH1(AgeI-cut@pGAL1) [pGAL1-HHribo-sgRNAFE(gRNA1)-HDV-tADH1-CU]		BY4741	This study	S5E-F
T402_10	YIT13896	X2Δ::gRNA1-ymNG-HIS3-ymNG pFA6a-NUP49(aa288-472)-mCherry-KanMX6(XbaI-cut@NUP49) gRNA1-cup1ruΔ::NatMX pFA6a-pCUP2-yGEV-tADH1-HphMX(MfeI-cut@pCUP2) YIplac128-pGAL1-Cas9(D10A)-tADH1(AgeI-cut@pGAL1) [pGAL1-HHribo-sgRNAFE(gRNA1)-HDV-tADH1-CU]		BY4741	This study	S5E-F
T227_2	YIT12516	YIpHIS-pNOP1-NOP1(aa1-90)-ymNeonGreen(C6G)-tADH1 (PacI-cut@ymNG) pFA6a-NUP49(aa288-472)-mCherry-KanMX6(XbaI-cut@NUP49) cup1ruΔ::pNOP1-NOP1(aa1-90)-ymNeonGreen-tADH1 pFA6a-pCUP2-yGEV-tADH1-HphMX(MfeI-cut@pCUP2) YIplac128-pGAL1-Cas9(D10A)-tADH1(AgeI-cut@pGAL1) [pGAL1-HHribo-sgRNAFE(gRNA1)-HDV-tADH1-CU]		BY4741	This study	5B-E
T240_2	YIT12600	YIpHIS-pNOP1-NOP1(aa1-90)-ymNeonGreen(C6G)-tADH1-ARS305 (PacI-cut@ymNG) pFA6a-NUP49(aa288-472)-mCherry-KanMX6(XbaI-cut@NUP49) cup1ruΔ::pNOP1-NOP1(aa1-90)-ymNeonGreen-tADH1 pFA6a-pCUP2-yGEV-tADH1-HphMX(MfeI-cut@pCUP2) YIplac128-pGAL1-Cas9(D10A)-tADH1(AgeI-cut@pGAL1) [pGAL1-HHribo-sgRNAFE(gRNA1)-HDV-tADH1-CU]		BY4741	This study	5B, 5D-E
T322_6	YIT13272	YIpHIS-CUP1RU-tTEF1-ymTagBFP-pHHT1-mCherry-tCYC1-ymiRFP682-pHHT2-ymNeonGreen-tADH1 (EcoRV-cut@CUP1RU) pFA6a-pCUP2-yGEV-tADH1-HphMX(MfeI-cut@pCUP2) YIplac128-pGAL1-Cas9(D10A)-tADH1(AgeI-cut@pGAL1) [pGAL1-HHribo-sgRNAFE(gRNA1)-HDV-tADH1-CU]		BY4741	This study	S5H-I
T292_7	YIT12915	YIpHIS-CUP1RU-tTEF1-ymTagBFP-pHHT1-mCherry-tCYC1-ymiRFP682-pHHT2-ymNeonGreen-tADH1-ARS305 (EcoRV-cut@CUP1RU) pFA6a-pCUP2-yGEV-tADH1-HphMX(MfeI-cut@pCUP2) YIplac128-pGAL1-Cas9(D10A)-tADH1(AgeI-cut@pGAL1) [pGAL1-HHribo-sgRNAFE(gRNA1)-HDV-tADH1-CU]		BY4741	This study	S5H-I
C57_1	YIT16308	YIpHIS-CUP1RU-tTEF1-ymTagBFP-pHHT1-mCherry-tCYC1-ymiRFP682-pHHT2-ymNeonGreen-tADH1 (EcoRV-cut@CUP1RU) hoD::gRNA1-CUP1RU pFA6a-NUP49(aa288-472)-mCherry-KanMX6(XbaI-cut@NUP49) gRNA1-cup1RU-rsc30aa529-883D::NatMX pFA6a-pCUP2-yGEV-tADH1-HphMX(MfeI-cut@pCUP2) YIplac128-pGAL1-Cas9(D10A)-tADH1(AgeI-cut@pGAL1) [pGAL1-HHribo-sgRNAFE(gRNA1)-HDV-tADH1-CU]		BY4741	This study	S5H-I
C57_2	YIT16311	YIpHIS-CUP1RU-tTEF1-ymTagBFP-pHHT1-mCherry-tCYC1-ymiRFP682-pHHT2-ymNeonGreen-tADH1 (EcoRV-cut@CUP1RU) chrX-2::gRNA1-CUP1RU pFA6a-NUP49(aa288-472)-mCherry-KanMX6(XbaI-cut@NUP49) gRNA1-cup1RU-rsc30aa529-883D::NatMX pFA6a-pCUP2-yGEV-tADH1-HphMX(MfeI-cut@pCUP2) YIplac128-pGAL1-Cas9(D10A)-tADH1(AgeI-cut@pGAL1) [pGAL1-HHribo-sgRNAFE(gRNA1)-HDV-tADH1-CU]		BY4741	This study	S5H-I
C57_3	YIT16314	YIpHIS-CUP1RU-tTEF1-ymTagBFP-pHHT1-mCherry-tCYC1-ymiRFP682-pHHT2-ymNeonGreen-tADH1-ARS305 (EcoRV-cut@CUP1RU) hoD::gRNA1-CUP1RU pFA6a-NUP49(aa288-472)-mCherry-KanMX6(XbaI-cut@NUP49) gRNA1-cup1RU-rsc30aa529-883D::NatMX pFA6a-pCUP2-yGEV-tADH1-HphMX(MfeI-cut@pCUP2) YIplac128-pGAL1-Cas9(D10A)-tADH1(AgeI-cut@pGAL1) [pGAL1-HHribo-sgRNAFE(gRNA1)-HDV-tADH1-CU]		BY4741	This study	S5H-I
C57_4	YIT16317	YIpHIS-CUP1RU-tTEF1-ymTagBFP-pHHT1-mCherry-tCYC1-ymiRFP682-pHHT2-ymNeonGreen-tADH1-ARS305 (EcoRV-cut@CUP1RU) chrX-2::gRNA1-CUP1RU pFA6a-NUP49(aa288-472)-mCherry-KanMX6(XbaI-cut@NUP49) gRNA1-cup1RU-rsc30aa529-883D::NatMX pFA6a-pCUP2-yGEV-tADH1-HphMX(MfeI-cut@pCUP2) YIplac128-pGAL1-Cas9(D10A)-tADH1(AgeI-cut@pGAL1) [pGAL1-HHribo-sgRNAFE(gRNA1)-HDV-tADH1-CU]		BY4741	This study	S5H-I
T415_1	YIT13970	ars813Δ pFA6a-NUP49(aa288-472)-mCherry-KanMX6(XbaI-cut@NUP49) cup1ruΔ::2x[pNOP1-NOP1(aa1-90)-ymNeonGreen-tADH1] pFA6a-pCUP2-yGEV-tADH1-HphMX(MfeI-cut@pCUP2) YIplac128-pGAL1-Cas9(D10A)-tADH1(AgeI-cut@pGAL1) [pGAL1-HHribo-sgRNAFE(gRNA1)-HDV-tADH1-CU]		BY4741	This study	5G
T340_1	YIT10744	ars813Δ pFA6a-pCUP2-yGEV-tADH1-HphMX(MfeI-cut@pCUP2) YIplac128-pGAL1-Cas9(D10A)-tADH1(AgeI-cut@pGAL1) (2 copy of CUP1RU) [pGAL1-HHribo-sgRNAFE(gRNA1)-HDV-tADH1-CU]		BY4741	This study	5G
C91_1	YIT17016	cup1ruΔ::LE-pLEU2-tLEU2-ymNeonGreen-FLAG-U2-KanMX6 met15D::pCUP2-yGEV-tADH hoD::pGAL1-nCas9(D10A)-tADH1 [pGAL1-HHribo-sgRNAFE(gRNA1)-HDV-tADH1-CU] [YEpHISMX-EU800bp-gRNA1-tADH1]		BY4741	This study	6B-F
C91_2	YIT17019	cup1ruΔ::LE-pLEU2-tLEU2-ymNeonGreen-FLAG-U2-KanMX6 met15D::pCUP2-yGEV-tADH hoD::pGAL1-nCas9(D10A)-tADH1 [pGAL1-HHribo-sgRNAFE(gRNA1)-HDV-tADH1-CU] [YEpHISMX-EU600bp-gRNA1-tADH1]		BY4741	This study	6B-F
C91_3	YIT17022	cup1ruΔ::LE-pLEU2-tLEU2-ymNeonGreen-FLAG-U2-KanMX6 met15D::pCUP2-yGEV-tADH hoD::pGAL1-nCas9(D10A)-tADH1 [pGAL1-HHribo-sgRNAFE(gRNA1)-HDV-tADH1-CU] [YEpHISMX-EU400bp-gRNA1-tADH1]		BY4741	This study	6B-F
C91_4	YIT17025	cup1ruΔ::LE-pLEU2-tLEU2-ymNeonGreen-FLAG-U2-KanMX6 met15D::pCUP2-yGEV-tADH hoD::pGAL1-nCas9(D10A)-tADH1 [pGAL1-HHribo-sgRNAFE(gRNA1)-HDV-tADH1-CU] [YEpHISMX-EU200bp-gRNA1-tADH1]		BY4741	This study	6B-F
Literature cited
[S1] Brachmann, C.B., Davies, A., Cost, G.J., Caputo, E., Li, J., Hieter, P., and Boeke, J.D. (1998). Designer deletion strains derived from Saccharomyces cerevisiae S288C: a useful set of strains and plasmids for PCR-mediated gene disruption and other applications. Yeast 14, 115–132. https://doi.org/10.1002/(SICI)1097-0061(19980130)14:2<115::AID-YEA204>3.0.CO;2-2

### Sheet: Table S2
Table S2. PCR primers used in this study, related to Methods and Figures 1–7 and S1–S5
Primer name	Sequence	Description
POL32-F	CGGCGCTAAGCTTAATTTTT	POL32 deletion
POL32-R	AACTAAATGGGATGACGCTG	POL32 deletion
RTT109-F	CCCGTTAAGTCGTAAACGTC	RTT109 deletion
RTT109-R	CTCTTTAGCAAATTGTGGCC	RTT109 deletion
RAD51-F	ATCACCGTCTCACCATATCC	RAD51 deletion
RAD51-R	AGGAAGTAGTCATCGGGAAG	RAD51 deletion
ACT1-F	CGCTGCTCAATCTTCTTCAA	ACT1 quantification by qPCR
ACT1-R	GTAGTTTGGTCAATACCGGC	ACT1 quantification by qPCR
CUP1-F	TTCGTTTCATTTCCCAGAGC	CUP1 quantification by qPCR
CUP1-R	CAATGCCAATGTGGTAGCTG	CUP1 quantification by qPCR
ENA2-F	TCACTACTGACCGGTGAATC	ENA1/2/5 quantification by qPCR
ENA2-R	GACAATACCCTTGGCTCTTC	ENA1/2/5 quantification by qPCR
ymNG-F	GTCCCTTTCAAGCCGCTATG	ymNG quantification by qPCR
ymNG-R	AACCTGTGCCCTTAACCTGT	ymNG quantification by qPCR
HIS3-F	ACGACCATCACACCACTGAA	HIS3 quantification by qPCR
HIS3-R	GCTCTGGAAAGTGCCTCATC	HIS3 quantification by qPCR
CUP1_probe_F	CGGGGAATTTCAAGAGAACA	CUP1 probe generation
CUP1_probe_R	TGTCCATGGCAGTTCAACAT	CUP1 probe generation
CUP1RU_out_probe_F1	CCGCAAGATACGAAAAGGAG	Flanking region probe generation
CUP1RU_out_probe_R1	CCTCTTGTGATCTTATCGTTGATTT	Flanking region probe generation
CUP1RU_out_probe_F2	TTTGGTAATGAGGGCTGGTC	Flanking region probe generation
CUP1RU_out_probe_R2	TTTCCCTAGGAATGGCTGTG	Flanking region probe generation
CUP1RU_out_probe_F3	TCATTCACCGGTACTTCCAA	Flanking region probe generation
CUP1RU_out_probe_R3	CCAAATGGACATTCAACGTG	Flanking region probe generation
CUP1RU_out_probe_F4	CGCCCGTATTGCCATTATAC	Flanking region probe generation
CUP1RU_out_probe_R4	TCCCCGTCACTTTCAATGAT	Flanking region probe generation
D4Z4_flanking_F	TGGGCATTTTCTCATTAGCC	D4Z4 quantifcation by qPCR
D4Z4_flanking_R	CTGGAGCAGAGATGACCACA	D4Z4 quantifcation by qPCR
D4Z4_repeat_unit_F	GAGAGAGGAACGGGAGACCT	D4Z4 quantifcation by qPCR
D4Z4_repeat_unit_R	GGACGCTGACCGTTTTCC	D4Z4 quantifcation by qPCR

### Sheet: Table S3
Table S3. Plasmids used in this study, related to Methods and Figures 1–7 and S1–S6
Number	Name	Plasmid type	Marker gene
13-62	YIplac128-pGAL1-Cas9(D10A)-tADH1	Integrative	LEU2
39-40	YIplac128-pGAL1-Cas9(H840A N854A)-tADH1	Integrative	LEU2
9-55	pFA6a-pCUP2-yGEV-tADH1-HphMX	Integrative	HygR
4-35	pFA6a-NUP49(aa288-472)-mCherry-KanMX6	Integrative	KanR
32-8	YIpHIS-pNOP1-NOP1(aa1-90)-ymNeonGreen(C6G)-tADH1	Integrative	HIS3
32-32	YIpHIS-pNOP1-NOP1(aa1-90)-ymNeonGreen(C6G)-tADH1-ARS305	Integrative	HIS3
34-14	YIpHIS-CUP1RU-tTEF1-ymTagBFP-pHHT1-mCherry-tCYC1-ymiRFP682-pHHT2-ymNeonGreen-tADH1	Integrative	HIS3
33-45	YIpHIS-CUP1RU-tTEF1-ymTagBFP-pHHT1-mCherry-tCYC1-ymiRFP682-pHHT2-ymNeonGreen-tADH1-ARS305	Integrative	HIS3
9-72	pGAL1-HHribo-sgRNAFE(TEF1)-HDV-tADH1-CU	Centromeric	URA3
21-79	pGAL1-HHribo-sgRNAFE(gRNAs6)-HDV-tADH1-CU	Centromeric	URA3
21-80	pGAL1-HHribo-sgRNAFE(gRNAs7)-HDV-tADH1-CU	Centromeric	URA3
21-81	pGAL1-HHribo-sgRNAFE(gRNAs8)-HDV-tADH1-CU	Centromeric	URA3
22-1	pGAL1-HHribo-sgRNAFE(gRNAs9)-HDV-tADH1-CU	Centromeric	URA3
22-2	pGAL1-HHribo-sgRNAFE(gRNAs1)-HDV-tADH1-CU	Centromeric	URA3
22-3	pGAL1-HHribo-sgRNAFE(gRNA2)-HDV-tADH1-CU	Centromeric	URA3
22-4	pGAL1-HHribo-sgRNAFE(gRNA3)-HDV-tADH1-CU	Centromeric	URA3
22-5	pGAL1-HHribo-sgRNAFE(gRNAs2)-HDV-tADH1-CU	Centromeric	URA3
24-40	pGAL1-HHribo-sgRNAFE(gRNA1)-HDV-tADH1-CU	Centromeric	URA3
24-41	pGAL1-HHribo-sgRNAFE(gRNAs3)-HDV-tADH1-CU	Centromeric	URA3
24-42	pGAL1-HHribo-sgRNAFE(gRNAs4)-HDV-tADH1-CU	Centromeric	URA3
24-43	pGAL1-HHribo-sgRNAFE(gRNAs5)-HDV-tADH1-CU	Centromeric	URA3
21-54	pGAL1-HHribo-sgRNAFE(gRNA6)-HDV-tADH1-CU	Centromeric	URA3
21-55	pGAL1-HHribo-sgRNAFE(gRNAs14)-HDV-tADH1-CU	Centromeric	URA3
21-56	pGAL1-HHribo-sgRNAFE(gRNA5)-HDV-tADH1-CU	Centromeric	URA3
21-57	pGAL1-HHribo-sgRNAFE(gRNAs15)-HDV-tADH1-CU	Centromeric	URA3
21-58	pGAL1-HHribo-sgRNAFE(gRNAs10)-HDV-tADH1-CU	Centromeric	URA3
21-59	pGAL1-HHribo-sgRNAFE(gRNAs11)-HDV-tADH1-CU	Centromeric	URA3
21-60	pGAL1-HHribo-sgRNAFE(gRNAs12)-HDV-tADH1-CU	Centromeric	URA3
21-61	pGAL1-HHribo-sgRNAFE(gRNAs13)-HDV-tADH1-CU	Centromeric	URA3
24-36	pGAL1-HHribo-sgRNAFE(gRNAs16)-HDV-tADH1-CU	Centromeric	URA3
24-37	pGAL1-HHribo-sgRNAFE(gRNA4)-HDV-tADH1-CU	Centromeric	URA3
24-38	pGAL1-HHribo-sgRNAFE(gRNAs17)-HDV-tADH1-CU	Centromeric	URA3
24-39	pGAL1-HHribo-sgRNAFE(gRNAs18)-HDV-tADH1-CU	Centromeric	URA3
29-8	pGAL1-HHribo-sgRNAFE(RSM10R2)-HDV-tADH1-CU	Centromeric	URA3
29-9	pGAL1-HHribo-sgRNAFE(RSM10R3)-HDV-tADH1-CU	Centromeric	URA3
29-61	pGAL1-HHribo-sgRNAFE(RSM10R4)-HDV-tADH1-CU	Centromeric	URA3
29-62	pGAL1-HHribo-sgRNAFE(RSM10R5)-HDV-tADH1-CU	Centromeric	URA3
29-63	pGAL1-HHribo-sgRNAFE(RSM10R6)-HDV-tADH1-CU	Centromeric	URA3
29-10	pGAL1-HHribo-sgRNAFE(KRS1F1)-HDV-tADH1-CU	Centromeric	URA3
29-11	pGAL1-HHribo-sgRNAFE(KRS1F2)-HDV-tADH1-CU	Centromeric	URA3
29-64	pGAL1-HHribo-sgRNAFE(KRS1F4)-HDV-tADH1-CU	Centromeric	URA3
24-74	pGAL1-yenAsCas12a-tADH1-pGAL1-tRNA(Gly)-AscrRNA(pif1-m2-As1)-U4AU4-HDV-tCYC1-CU	Centromeric	URA3
24-12	pGAL1-HHribo-sgRNAFE(Rtt109_K290Q_R3)-HDV-tADH1-CU	Centromeric	URA3
33-75	pPOL32-POL32-tCYC1-CH	Centromeric	HIS3
33-76	pPIF1-PIF1-m1-tCYC1-CH	Centromeric	HIS3
33-78	pRTT109-RTT109-tCYC1-CH	Centromeric	HIS3
33-79	pRTT109-RTT109_K290Q-tCYC1-CH	Centromeric	HIS3
30-72	pGAL1-Cas9-tADH1-pGAL1-HHribo-sgRNAFE(MET15_F2)-HDV-tCYC1-CU	Centromeric	URA3
30-64	pGAL1-Cas9-tADH1-pGAL1-HHribo-sgRNAFE(CUP1up4)-HDV-tCYC1-CU	Centromeric	URA3
27-72	pGAL1-Cas9-tADH1-pGAL1-HHribo-sgRNAFE(HO-Sp1)-HDV-tCYC1-CU	Centromeric	URA3
35-64	pGAL1-Cas9-tADH1-pGAL1-sgRNAFE(ChrX-2_F1)-HDV-tCYC1-CU	Centromeric	URA3
35-65	pGAL1-Cas9-tADH1-pGAL1-sgRNAFE(ChrX-2_R2)-HDV-tCYC1-CU	Centromeric	URA3
35-66	pGAL1-Cas9-tADH1-pGAL1-sgRNAFE(ChrX-2_F3)-HDV-tCYC1-CU	Centromeric	URA3
35-67	pGAL1-Cas9-tADH1-pGAL1-sgRNAFE(ChrX-2_F4)-HDV-tCYC1-CU	Centromeric	URA3
25-57	pGAL1-yenAsCas12a-tADH1-pGAL1-tRNA(Gly)-HindIII-AsCpf1gRNA(ARS813cr_F2)-U4AU4-HDV-tCYC1-CU	Centromeric	URA3
37-79	pGAL1-yenAsCas12a-tADH1-pGAL1-tRNA(Gly)-HindIII-AsCpf1gRNA(gRNA1_F1)-U4AU4-HDV-tCYC1-CU	Centromeric	URA3
37-80	pGAL1-yenAsCas12a-tADH1-pGAL1-tRNA(Gly)-HindIII-AsCpf1gRNA(gRNA1_F2)-U4AU4-HDV-tCYC1-CU	Centromeric	URA3
37-81	pGAL1-yenAsCas12a-tADH1-pGAL1-tRNA(Gly)-HindIII-AsCpf1gRNA(gRNA1_R3)-U4AU4-HDV-tCYC1-CU	Centromeric	URA3
48-74	YEpHISMX-EU800bp-gRNA1-tADH1	Episomal	HIS3
48-75	YEpHISMX-EU600bp-gRNA1-tADH1	Episomal	HIS3
48-76	YEpHISMX-EU400bp-gRNA1-tADH1	Episomal	HIS3
48-77	YEpHISMX-EU200bp-gRNA1-tADH1	Episomal	HIS3
43-2	AAVS1 T2 CRISPR in pX330	Episomal	-
47-77	VKG1-gRNA-pX330	Episomal	-
46-20	AIO-PuroR-gRNA1	Episomal	PuroR
46-30	mCherry-PuroR-FP-SV40ori-EGF-gRNA1ts	Episomal	PuroR

### Sheet: Table S4
Table S4. gRNAs and crRNAs used in this study, related to Methods and Figures 1–7 and S1–S6
gRNA/crRNA	Protospacer	PAM	Chromosome	Strand	Start	End	Standard Name	Systematic Name	Start	End	Standard name	Systematic Name	Source
TEF1	TTGATATTTAAGTTAATAAACGG	CGG	chrXVI	+	700460	700482	TEF1	YPR080W					Gilbert et al, 2013[S2]
gRNA6	TATGAACAAATTCTAGTAAGAGG	AGG	chrVIII	+	216658	216680	RSC30	YHR056C					This study
gRNAs14	CACAGTTAATTCGCCTAGTTTGG	TGG	chrVIII	+	216569	216591	RSC30	YHR056C					This study
gRNA5	GACCGTTGAGAATGAAGGACAGG	AGG	chrVIII	+	216614	216636	RSC30	YHR056C					This study
gRNAs15	CTTCAATATTCAGATTGTTAAGG	AGG	chrVIII	+	216706	216728	RSC30	YHR056C					This study
gRNAs16	CAATAAATTTGATTGTCTCTTGG	TGG	chrVIII	+	216415	216437	RSC30	YHR056C					This study
gRNA4	ATAACTTGAAATCTTTTATCTGG	TGG	chrVIII	+	216307	216329	RSC30	YHR056C					This study
gRNAs17	TCTCTTGGTCATAATATTCCAGG	AGG	chrVIII	+	216430	216452	RSC30	YHR056C					This study
gRNAs18	TAATAGCCTGCTTATTGAATAGG	AGG	chrVIII	+	216517	216539	RSC30	YHR056C					This study
gRNAs10	CCAAATCACATTGATAAACCTGG	TGG	chrVIII	−	216448	216470	RSC30	YHR056C					This study
gRNAs11	TACTCAAGACATTCGCTTCTAGG	AGG	chrVIII	−	216261	216283	RSC30	YHR056C					This study
gRNAs12	GGCTATTAATAACCATGTTTCGG	CGG	chrVIII	−	216502	216524	RSC30	YHR056C					This study
gRNAs13	AATGACCCTATTCAATAAGCAGG	AGG	chrVIII	−	216523	216545	RSC30	YHR056C					This study
gRNAs6	ATAGATCATTGAAAGTGACGGGG	GGG	chrVIII	+	212182	212204							This study
gRNAs7	AATTTGAATTTCATAGAGTGCGG	CGG	chrVIII	+	212031	212053							This study
gRNAs8	GTGCAACAGCGGTTAAGGATTGG	TGG	chrVIII	+	211852	211874	CIC1	YHR052W					This study
gRNAs9	AAATAGATCATTGAAAGTGACGG	CGG	chrVIII	+	212180	212202							This study
gRNAs1	AAAATTGAACCCAATTCGGAAGG	AGG	chrVIII	−	211862	211884	CIC1	YHR052W					This study
gRNA2	GAGAGAAAAGATAGATAAGGAGG	AGG	chrVIII	−	211986	212008							This study
gRNA3	TGAACCCAATTCGGAAGGATTGG	TGG	chrVIII	−	211857	211879	CIC1	YHR052W					This study
gRNAs2	AATGATCTATTTATTTGAAGCGG	CGG	chrVIII	−	212169	212191							This study
gRNA1	ATTATGAGAACGTCTTTTAAAGG	AGG	chrVIII	−	212219	212241							This study
gRNAs3	ATTGTTCGTCAAAGTGGTCAAGG	AGG	chrVIII	−	211500	211522	CIC1	YHR052W					This study
gRNAs4	ATCCTTAACCGCTGTTGCACTGG	TGG	chrVIII	−	211185	211207	CIC1	YHR052W					This study
gRNAs5	AATAACTCTTTCCCTAGGAATGG	TGG	chrVIII	−	210939	210961	CIC1	YHR052W					This study
KRS1F1	AGTGTCAAGCATTAATAAGGAGG	AGG	chrIV	−	527414	527436	ENA5	YDR038C					This study
KRS1F2	GTGTCAAGCATTAATAAGGAGGG	GGG	chrIV	−	527413	527435	ENA5	YDR038C					This study
KRS1F4	TCACAATTCGGAAAACGATTTGG	TGG	chrIV	−	527508	527530	ENA5	YDR038C					This study
RSM10R2	AAAAGAAAGAACGGAATAAGAGG	AGG	chrIV	+	538674	538696							This study
RSM10R3	ACTAATGAGAAAAGAAAGATAGG	AGG	chrIV	+	538623	538645							This study
RSM10R4	ACCAGTAATCCAATCATGCATGG	TGG	chrIV	+	538186	538208	ENA1	YDR040C					This study
RSM10R5	TATTAGAAGGACCATGATCATGG	TGG	chrIV	+	538228	538250	ENA1	YDR040C					This study
RSM10R6	CATGGCAAACGAGATTATCATGG	TGG	chrIV	+	538204	538226	ENA1	YDR040C					This study
Rtt109K290QR3	ATCTAGCCTTAGGATCGTCTGGG	GGG	chrXII	−	147145	147167	RTT109	YLL002W					This study
pif1-m2-As1	TTTCTATGAGTAGTCGTGGTTTCAGGT	TTTC	chrXIII	−	151394	151420	PIF1	YML061C					This study
MET15F2	ACGTGAAGCTGTCGATATTGGGG	GGG	chrXII	+	732243	732265	MET15	YLR303W					This study
gRNA1F1	TTTACCTTTAAAAGACGTTCTCATAAT	TTTA	chrVIII	+	212215	212241							This study
gRNA1F2	TTTAAAAGACGTTCTCATAATACATTT	TTTA	chrVIII	+	212221	212247							This study
gRNA1R3	TTTAAAGGTAAAATGCTGTTATCCCCG	TTTA	chrVIII	−	212200	212226							This study
CUP1up4	TCTGACAATCCATATTGCGTTGG	TGG	chrVIII	+	212867	212889	CUP1-1	YHR053C	214865	214887	CUP1-2	YHR055C	This study
HO-Sp1	CCTGTGTGACATTTATGACGCGG	CGG	chrIV	+	47905	47927	HO	YDL227C					This study
ChrX-2F1	CCTGCGAGTTTCTCTGCCCGAGG	AGG	chrX	−	195431	195453							This study
ChrX-2R2	AAGTGGTCACGTGCGGGTCTAGG	AGG	chrX	+	195467	195489							This study
ChrX-2F3	CCGAAACTAAGCGCCGATTATGG	TGG	chrX	−	195183	195205							This study
ChrX-2F4	TAAAGAGTAAGTTGAGTGTAAGG	AGG	chrX	−	195227	195249							This study
ARS813gF2	TTTCATCACATAATTGAAAGATAATGA	TTTC	chrVIII	+	245830	245856	ARS813	ARS813					This study
gRNAh1	TGTTCTCACAAGATTCTGGGAGG	AGG	chr4	−	193433191	193433210							This study
gRNAh2	ACAGCAAGGAAAATAGAAGTAGG	AGG	chr4	−	193433062	193433081							This study
gRNAh3	CGACGCTGTCTAGGCAAACCTGG	TGG	chr4	+	193543557	193543576							This study
gRNAh4	ATTAAAATGCCCCCTCCCTGTGG	TGG	chr4	+	193543619	193543638							This study
AAVS1 T2	GGGGCCACTAGGGACAGGATTGG	TGG	chr19	−	55115752	55115771	AAVS1
Literature cited
[S2] Gilbert, L.A., Larson, M.H., Morsut, L., Liu, Z., Brar, G.A., Torres, S.E., Stern-Ginossar, N., Brandman, O., Whitehead, E.V., Doudna, J.A., Lim, W.A., Weissman, J.S., and Qi, L.S. (2013) CRISPR-mediated modular RNA-guided regulation of transcription in eukaryotes. Cell 154, 442–451. https://doi.org/10.1016/j.cell.2013.06.044
